# *ASXL1* mutations that cause Bohring Opitz Syndrome (BOS) or acute myeloid leukemia share epigenomic and transcriptomic signatures

**DOI:** 10.1101/2022.12.15.519823

**Authors:** Isabella Lin, Zain Awamleh, Angela Wei, Bianca Russell, Rosanna Weksberg, Valerie A. Arboleda

## Abstract

*De novo*, truncating variants of *ASXL1* cause two distinct disorders: Bohring-Opitz Syndrome (BOS, OMIM #605039) a rare pediatric disorder characterized by multiorgan anomalies that disrupt normal brain, heart, and bone development causing severe intellectual disability or are somatic driver mutations causing acute myeloid leukemia(AML). Despite their distinct clinical presentations, we propose that *ASXL1* mutations drive common epigenetic and transcriptomic dysregulation in BOS and AML. We analyzed DNA methylation (DNAm) and RNA-seq data from BOS patients (n=13) and controls (n=38) and publicly available DNAm of AML cases with (n=3) and without (n=3) *ASXL1* mutations from The Cancer Genome Atlas (TCGA), and RNA-seq data from AML cases (n=27) from the Beat AML cohort. Using a DNA-methylation based episignature that we previously developed for BOS, we clustered AML, BOS and normal controls together. We showed that AML samples with *ASXL1* mutations clustered closest to individuals with BOS, whereas individuals with AML without *ASXL1* mutations clustered separately. We also observe common dysregulation of the transcriptome between BOS and AML with *ASXL1* mutations compared to controls. Our transcriptomic analysis identified 821 significantly differentially expressed genes that were shared between both data sets and 74.9% showed differential expression in the same direction. BOS patients are rare and have some reports of tumors but no clear guidelines on cancer screening protocols. This represents the first direct comparison between distinct diseases that show common epigenetic and transcriptomic effects, and potentially common drug targets for patients harboring *ASXL1* mutations on the epigenome and transcriptome.
