## SupplementalTable3 for "*ASXL1* mutations that cause Bohring Opitz Syndrome (BOS) or acute myeloid leukemia share epigenomic and transcriptomic signatures"

Site_ID	AML_Other	AML_ASXL1	BOS	Control	chr	pos	Relation_to_Island	UCSC_RefGene_Name	UCSC_RefGene_Group
cg00010954	0.57645	0.568933333	0.668957143	0.476469231	chr16	54620055	OpenSea
cg00056066	0.984116667	0.223880333	0.421885714	0.650146154	chr10	25010738	N_Shore	ARHGAP21	Body
cg00056497	0.43361	0.704533333	0.7463	0.592376923	chr10	134785521	OpenSea
cg00083937	0.892863333	0.80147	0.726985714	0.6251	chr22	51039805	S_Shore	MAPK8IP2	Body
cg00104167	0.444853333	0.543166667	0.755071429	0.578157692	chr16	86953195	OpenSea
cg00122854	0.805613333	0.648166667	0.5363	0.722519231	chr2	218898491	Island
cg00123104	0.630443333	0.384413333	0.488614286	0.329265385	chr1	9884732	S_Shore	CLSTN1;CLSTN1	TSS200;TSS200
cg00124095	0.4983	0.401726667	0.371742857	0.482188462	chr3	72305082	OpenSea
cg00130808	0.922833333	0.807196667	0.5341	0.66195	chr15	37178909	N_Shore	LOC145845	TSS200
cg00147788	0.475307667	0.67727	0.411114286	0.147738462	chr6	125855365	OpenSea
cg00186462	0.985463333	0.98404	0.977085714	0.791480769	chr3	100401284	OpenSea	GPR128	Body
cg00186529	0.778933333	0.33629	0.512057143	0.375811538	chr6	170452864	Island
cg00253658	0.7609	0.90513	0.696357143	0.304019231	chr16	54210496	OpenSea
cg00262344	0.880613333	0.7482	0.808628571	0.67015	chr18	23713741	Island	PSMA8;PSMA8;PSMA8	TSS200;TSS200;TSS200
cg00443981	0.82813	0.60951	0.751085714	0.933538462	chr17	58499679	S_Shore	C17orf64	TSS200
cg00452133	0.580463333	0.553243333	0.601685714	0.426915385	chr1	7308117	OpenSea	CAMTA1	Body
cg00594129	0.264121	0.4498	0.734714286	0.403919231	chr5	158524270	Island	EBF1	Body
cg00642460	0.73785	0.814506667	0.587657143	0.236815385	chr5	176827697	Island	PFN3	TSS200
cg00705992	0.69439	0.378016667	0.421357143	0.573126923	chr7	27226329	N_Shore	HOXA11AS;HOXA11	Body;TSS1500
cg00730373	0.88373	0.537733333	0.568571429	0.678757692	chr16	89050488	OpenSea
cg00932063	0.767283333	0.312393333	0.326657143	0.443242308	chr10	126234138	OpenSea	LHPP;LHPP	Body;Body
cg01077274	0.40852	0.667823333	0.586014286	0.469692308	chr1	225865487	S_Shore
cg01119319	0.471386667	0.806373333	0.4816	0.604207692	chr7	38356808	OpenSea
cg01124539	0.871226667	0.638536667	0.587842857	0.730057692	chr9	132312108	N_Shore
cg01142302	0.935776667	0.90183	0.578785714	0.833538462	chr3	9988590	Island	PRRT3	Body
cg01146943	0.890596667	0.880813333	0.683071429	0.860776923	chr13	51416749	N_Shore	DLEU7	Body
cg01205935	0.375137667	0.781863333	0.571628571	0.734126923	chr13	99737585	N_Shore	DOCK9;DOCK9	Body;Body
cg01290904	0.861413333	0.6715	0.4788	0.581111538	chr4	5708474	N_Shore	EVC2;EVC2	5'UTR;Body
cg01343041	0.74196	0.862583333	0.708328571	0.511184615	chr2	24397787	Island	C2orf84	TSS200
cg01471232	0.506536667	0.045046	0.058371429	0.212276923	chr11	415430	N_Shore	SIGIRR;SIGIRR;SIGIRR	5'UTR;5'UTR;TSS1500
cg01572694	0.41634	0.648573333	0.7606	0.609211538	chr17	46657555	N_Shore	MIR10A	TSS1500
cg01573321	0.805126667	0.47245	0.802285714	0.632473077	chr8	18744446	OpenSea	PSD3	Body
cg01692978	0.102898	0.33772	0.574428571	0.436746154	chr16	86860774	OpenSea
cg01761236	0.94567	0.91177	0.848214286	0.626684615	chr14	102990251	OpenSea
cg01820374	0.46787	0.237427667	0.308714286	0.447626923	chr12	6882083	N_Shore	LAG3	Body
cg01825213	0.545226667	0.740386667	0.784157143	0.621469231	chr9	98979965	N_Shore
cg01922437	0.57717	0.814833333	0.603071429	0.390561538	chr12	67461690	N_Shore
cg01969701	0.58774	0.905433333	0.566414286	0.280073077	chr11	69286145	Island
cg02064284	0.482296667	0.483663333	0.538085714	0.406569231	chr14	102990501	OpenSea
cg02172058	0.736846667	0.487446667	0.5394	0.673476923	chr17	58499911	S_Shore	C17orf64;C17orf64	1stExon;5'UTR
cg02359160	0.457706667	0.35413	0.360014286	0.465780769	chr1	45189875	Island	C1orf228	Body
cg02396224	0.570389667	0.362403	0.626457143	0.348426923	chr1	10698794	Island	CASZ1	3'UTR
cg02483204	0.70311	0.91588	0.707242857	0.578430769	chr12	116893985	OpenSea
cg02570888	0.741906667	0.684326667	0.714428571	0.601630769	chr1	225864873	N_Shore
cg02586730	0.83836	0.78915	0.534771429	0.702546154	chr11	65639869	Island	EFEMP2	5'UTR
cg02626129	0.028307	0.470143333	0.215114286	0.042769231	chr13	31480646	Island	C13orf33;C13orf33	1stExon;5'UTR
cg02691035	0.929686667	0.39133	0.252514286	0.418788462	chr16	89163800	N_Shelf	ACSF3;ACSF3;ACSF3	Body;5'UTR;5'UTR
cg02830202	0.980826667	0.959726667	0.932014286	0.733680769	chr16	86953383	OpenSea
cg02850715	0.942136667	0.872636667	0.810442857	0.704319231	chr11	130029212	N_Shore	ST14	TSS1500
cg02886509	0.687123333	0.59537	0.7892	0.593015385	chr11	2020556	S_Shore	H19	TSS1500
cg02916332	0.81414	0.616433333	0.882128571	0.749419231	chr7	27183591	Island	HOXA5	TSS1500
cg02927346	0.670686667	0.237183333	0.219942857	0.335569231	chr17	34059260	S_Shore	RASL10B	5'UTR
cg03059991	0.667436667	0.419783333	0.493514286	0.272803846	chr12	54144785	Island
cg03162994	0.64461	0.80655	0.8186	0.672396154	chr18	23713729	Island	PSMA8;PSMA8;PSMA8	TSS200;TSS200;TSS200
cg03177666	0.854816667	0.90778	0.879271429	0.753023077	chr16	54365103	OpenSea
cg03368099	0.781503333	0.553226667	0.870585714	0.630742308	chr7	27184521	Island	HOXA5	TSS1500
cg03407228	0.83516	0.502226667	0.432242857	0.557296154	chr22	18921705	N_Shore	PRODH	Body
cg03520644	0.527466667	0.530866667	0.264042857	0.3762	chr1	103574523	OpenSea	COL11A1;COL11A1;COL11A1;COL11A1	TSS1500;TSS1500;TSS1500;TSS1500
cg03593471	0.753916667	0.893586667	0.811671429	0.603130769	chr8	10709415	OpenSea
cg03638795	0.440523333	0.131094333	0.2237	0.334442308	chr11	416499	Island	SIGIRR;SIGIRR	5'UTR;5'UTR
cg03687532	0.988013333	0.968663333	0.993757143	0.860646154	chr16	54228358	Island
cg03906434	0.272989	0.128856	0.127314286	0.394142308	chr7	27231819	Island
cg03930209	0.620473333	0.9239	0.838157143	0.666426923	chr7	156735466	Island
cg03951833	0.877766667	0.952373333	0.9159	0.665903846	chr1	147801103	OpenSea
cg03996735	0.793366667	0.93309	0.934042857	0.785161538	chr11	2020104	S_Shore	H19	TSS1500
cg04014328	0.729443333	0.870166667	0.909914286	0.79895	chr17	46653615	N_Shore	HOXB4	3'UTR
cg04120329	0.656106667	0.284906667	0.421185714	0.528526923	chr10	135160120	OpenSea	PRAP1;PRAP1	TSS1500;TSS1500
cg04149015	0.946806667	0.927963333	0.876428571	0.710515385	chr16	31159854	Island	PRSS36	Body
cg04359250	0.153774	0.105231	0.106985714	0.209380769	chr5	149865150	Island
cg04400533	0.84294	0.205596667	0.382757143	0.551676923	chr3	185788716	OpenSea	ETV5	Body
cg04413853	0.73962	0.493246667	0.570314286	0.720353846	chr17	58499706	S_Shore	C17orf64	TSS200
cg04506190	0.869306667	0.151453333	0.277342857	0.392280769	chr3	129323941	Island	PLXND1	Body
cg04516022	0.352706667	0.33051	0.332557143	0.205057692	chr7	155283233	N_Shore
cg04518195	0.854336667	0.794026667	0.853328571	0.673669231	chr19	51020534	Island	LRRC4B	3'UTR
cg04547002	0.843816667	0.796193333	0.574928571	0.698823077	chr5	122551801	OpenSea
cg04582871	0.904483333	0.874603333	0.706142857	0.537738462	chr11	63827695	OpenSea	MACROD1	Body
cg04671742	0.727396667	0.451933333	0.544171429	0.715776923	chr12	6881997	N_Shore	LAG3;LAG3	1stExon;5'UTR
cg04799958	0.55741	0.52466	0.518357143	0.663373077	chr12	53343849	S_Shore	KRT18;KRT18	Body;Body
cg04839131	0.767763333	0.859263333	0.575428571	0.363103846	chr7	150644715	Island	KCNH2;KCNH2	Body;Body
cg04863892	0.814646667	0.610726667	0.922328571	0.716819231	chr7	27183375	Island	HOXA5	TSS200
cg04981619	0.919563333	0.70027	0.827657143	0.605034615	chr2	43328122	Island
cg05017199	0.950656667	0.773023333	0.536942857	0.378238462	chr7	150497065	Island	TMEM176B;TMEM176B;TMEM176A;TMEM176B;TMEM176B;TMEM176B	TSS1500;5'UTR;TSS1500;5'UTR;5'UTR;5'UTR
cg05053440	0.377066667	0.679356667	0.461642857	0.258911538	chr1	227748442	Island
cg05067427	0.810306667	0.65411	0.729557143	0.454115385	chr16	54227914	N_Shore
cg05083852	0.820593333	0.333346667	0.270371429	0.401707692	chr16	81480610	S_Shore	CMIP	Body
cg05130679	0.792943333	0.23001	0.383414286	0.530026923	chr11	94502824	S_Shore	AMOTL1	Body
cg05150608	0.78823	0.78969	0.770142857	0.581846154	chr14	102990211	OpenSea
cg05308504	0.296776	0.041227	0.442828571	0.286092308	chr16	30573013	Island
cg05329578	0.86401	0.636033333	0.660128571	0.385519231	chr9	2241688	N_Shore
cg05373657	0.477996667	0.174712	0.230085714	0.088946154	chr7	130126637	Island	MEST	5'UTR
cg05418719	0.82682	0.338833333	0.358471429	0.495561538	chr17	54676595	S_Shore
cg05504117	0.734543333	0.794066667	0.593057143	0.415742308	chr17	71898904	S_Shore
cg05543030	0.560126667	0.78161	0.606428571	0.483192308	chr2	45005364	OpenSea
cg05568941	0.96257	0.852636667	0.875642857	0.720526923	chr17	38517913	N_Shore	GJD3;GJD3	1stExon;3'UTR
cg05639522	0.79795	0.818573333	0.711128571	0.534842308	chr1	247681581	Island
cg05650680	0.20133	0.168213333	0.246242857	0.100742308	chr8	1765217	S_Shore	MIR596	TSS200
cg05708512	0.736456667	0.40028	0.486271429	0.589515385	chr5	31731391	OpenSea
cg05783384	0.970216667	0.948416667	0.974571429	0.796592308	chr2	218843735	Island
cg05825702	0.079661	0.136636333	0.221671429	0.099573077	chr19	51069461	Island	LRRC4B	5'UTR
cg05829145	0.91584	0.74883	0.641757143	0.771273077	chr8	143279882	OpenSea	NCRNA00051	Body
cg05843457	0.61769	0.583736667	0.678814286	0.509138462	chr1	158147849	Island
cg05898618	0.79216	0.572706667	0.734728571	0.914711538	chr11	2555576	Island	KCNQ1;KCNQ1	Body;Body
cg05973772	0.815203333	0.547626667	0.672285714	0.361357692	chr4	154178277	OpenSea	TRIM2;TRIM2	Body;5'UTR
cg06181697	0.120511333	0.44124	0.574485714	0.459734615	chr3	50294603	N_Shelf	GNAI2;GNAI2	Body;Body
cg06188367	0.52973	0.682196667	0.805342857	0.5744	chr10	45359611	N_Shore
cg06218338	0.271886667	0.094534333	0.092	0.310869231	chr7	27231894	Island
cg06222397	0.280606667	0.29452	0.688514286	0.575626923	chr16	86953019	OpenSea
cg06223736	0.938366667	0.941516667	0.2175	0.380273077	chr2	240142694	OpenSea	HDAC4	Body
cg06286618	0.36785	0.554103333	0.636814286	0.374842308	chr16	86987702	OpenSea
cg06318402	0.890843333	0.85642	0.711671429	0.595557692	chr1	244894363	Island
cg06377543	0.93733	0.751723333	0.872971429	0.754196154	chr18	23713657	N_Shore	PSMA8;PSMA8;PSMA8	TSS200;TSS200;TSS200
cg06399164	0.51025	0.49352	0.547614286	0.654038462	chr3	42695035	N_Shore	ZBTB47	TSS200
cg06729532	0.969363333	0.955	0.925157143	0.754669231	chr19	14376770	Island
cg06813382	0.815253333	0.80052	0.822585714	0.640653846	chr10	81967195	Island
cg06834916	0.915756667	0.943203333	0.715985714	0.855280769	chr5	95610	S_Shelf
cg06891458	0.627596667	0.729823333	0.530442857	0.410592308	chr15	41951943	N_Shore	MGA;MGA	TSS1500;TSS1500
cg06911238	0.837953333	0.207183333	0.693885714	0.852765385	chr1	46859671	N_Shore	FAAH	TSS1500
cg06913600	0.69974	0.39639	0.496685714	0.625173077	chr2	43020682	S_Shore	HAAO	TSS1500
cg07008193	0.817076667	0.679403333	0.641842857	0.500684615	chr11	46318527	S_Shore	CREB3L1	Body
cg07044859	0.947516667	0.344676667	0.574685714	0.313026923	chr10	101282883	Island
cg07145284	0.604653333	0.193375333	0.200914286	0.332165385	chr11	66084631	S_Shore	CD248	TSS200
cg07224291	0.75785	0.771486667	0.606757143	0.790080769	chr6	133777802	OpenSea	EYA4;EYA4;EYA4	Body;Body;Body
cg07267782	0.50551	0.566563333	0.334028571	0.454480769	chr6	54711227	Island	FAM83B	TSS1500
cg07304536	0.361646667	0.462233333	0.623071429	0.296234615	chr16	86987635	OpenSea
cg07313626	0.89547	0.86392	0.893271429	0.685069231	chr1	247681931	Island
cg07525299	0.976673333	0.93031	0.976014286	0.820834615	chr11	2293171	S_Shore	ASCL2	TSS1500
cg07546943	0.74175	0.324773333	0.496557143	0.588834615	chr2	236523362	OpenSea	AGAP1;AGAP1	Body;Body
cg07600533	0.94769	0.935733333	0.970885714	0.821007692	chr22	50986031	Island	KLHDC7B	TSS1500
cg07613512	0.831536667	0.32626	0.537271429	0.404226923	chr11	125199884	OpenSea	PKNOX2	5'UTR
cg07616871	0.881146667	0.849383333	0.863771429	0.680288462	chr2	218843504	Island
cg07652628	0.617273333	0.64587	0.596657143	0.762442308	chr12	53343514	S_Shore	KRT18;KRT18	Body;Body
cg07668501	0.186016667	0.209227333	0.554714286	0.22695	chr16	86766712	OpenSea
cg07689920	0.461116667	0.858753333	0.763442857	0.652142308	chr11	73356316	OpenSea	PLEKHB1;PLEKHB1	TSS1500;TSS1500
cg07758738	0.43376	0.769976667	0.504228571	0.276757692	chr18	12911528	Island
cg07880854	0.509843333	0.474836667	0.733642857	0.531607692	chr2	112895559	N_Shore	FBLN7;FBLN7	TSS1500;TSS1500
cg07946633	0.50639	0.368273333	0.269971429	0.388184615	chr1	2984245	Island	FLJ42875;PRDM16;FLJ42875;PRDM16	Body;TSS1500;Body;TSS1500
cg08089567	0.694383333	0.87377	0.852185714	0.534253846	chr21	45705994	Island	AIRE	1stExon
cg08217285	0.807043333	0.272166	0.292228571	0.412615385	chr17	27917879	N_Shore	GIT1;GIT1	TSS1500;TSS1500
cg08234689	0.980363333	0.812566667	0.948	0.707103846	chr7	127910927	Island
cg08309687	0.92184	0.354083333	0.356357143	0.508361538	chr21	35320596	OpenSea
cg08319974	0.395852333	0.463053333	0.679957143	0.508276923	chr6	164506861	OpenSea
cg08356445	0.55526	0.525416667	0.603014286	0.470607692	chr12	67461558	N_Shore
cg08362283	0.767213333	0.34592	0.4338	0.634080769	chr16	89119663	Island
cg08379987	0.772003333	0.927713333	0.867271429	0.726984615	chr13	31507139	OpenSea	C13orf26	Body
cg08435674	0.647743333	0.76611	0.715528571	0.609376923	chr6	36308494	OpenSea
cg08498747	0.401814667	0.77192	0.376642857	0.595484615	chr17	41747669	OpenSea
cg08745665	0.952546667	0.957763333	0.972871429	0.855926923	chr4	10460009	S_Shore	ZNF518B	TSS1500
cg08820801	0.789666667	0.663166667	0.589928571	0.708657692	chr19	39465821	N_Shore	FBXO17	5'UTR
cg08871545	0.429331667	0.071420667	0.133357143	0.253926923	chr1	48559803	OpenSea
cg08889009	0.847666667	0.687986667	0.5559	0.351261538	chr15	59157123	Island
cg08949974	0.483176667	0.252526667	0.282214286	0.389369231	chr4	40632860	S_Shore	RBM47	TSS1500
cg08950537	0.507513333	0.846186667	0.729028571	0.541988462	chr10	95361933	S_Shore	RBP4	TSS1500
cg09173348	0.73415	0.592903333	0.361842857	0.486838462	chr17	37322431	S_Shore	ARL5C	TSS200
cg09174162	0.92434	0.652296667	0.597585714	0.765234615	chr7	2150845	N_Shelf	MAD1L1;MAD1L1;MAD1L1	Body;Body;Body
cg09283043	0.787953333	0.393726667	0.604185714	0.723338462	chr7	27230252	N_Shore
cg09284708	0.31116	0.329633333	0.202457143	0.346730769	chr6	39901897	Island	MOCS1;MOCS1	Body;Body
cg09336899	0.972793333	0.930483333	0.955985714	0.842734615	chr2	233766002	Island	NGEF;NGEF	Body;Body
cg09421083	0.853916667	0.237776667	0.410957143	0.534688462	chr10	134358535	N_Shore	INPP5A	Body
cg09497409	0.944716667	0.410026667	0.238628571	0.4337	chr19	8275083	S_Shore	LASS4	5'UTR
cg09549073	0.768833333	0.637103333	0.861814286	0.700084615	chr7	27183274	Island	HOXA5;HOXA5	5'UTR;1stExon
cg09576209	0.564483333	0.818806667	0.703457143	0.466996154	chr12	2339614	Island	CACNA1C;CACNA1C;CACNA1C;CACNA1C;CACNA1C;CACNA1C;CACNA1C;CACNA1C;CACNA1C;CACNA1C;CACNA1C;CACNA1C;CACNA1C;CACNA1C;CACNA1C;CACNA1C;CACNA1C;CACNA1C;CACNA1C;CACNA1C;CACNA1C;CACNA1C;CACNA1C	Body;Body;Body;Body;Body;Body;Body;Body;Body;Body;Body;Body;Body;Body;Body;Body;Body;Body;Body;Body;Body;Body;Body
cg09614479	0.906116667	0.865246667	0.856857143	0.675119231	chr10	81967536	S_Shore
cg09621330	0.908286667	0.946356667	0.824614286	0.597976923	chr16	54685651	OpenSea
cg09776772	0.981556667	0.759583333	0.826814286	0.95275	chr7	2150534	OpenSea	MAD1L1;MAD1L1;MAD1L1	Body;Body;Body
cg09856367	0.901703333	0.790123333	0.693442857	0.592315385	chr3	134124508	N_Shore
cg09862219	0.178480333	0.26167	0.365814286	0.193538462	chr2	112895636	N_Shore	FBLN7;FBLN7	TSS1500;TSS1500
cg09954631	0.569896667	0.70313	0.901585714	0.640946154	chr9	94648732	Island	ROR2	Body
cg09973105	0.72719	0.248623333	0.314542857	0.44295	chr4	154681532	S_Shore	RNF175	TSS200
cg10016364	0.239556667	0.35297	0.176371429	0.288223077	chr1	159770136	OpenSea
cg10099638	0.321576667	0.328516667	0.2931	0.433734615	chr21	47517484	N_Shore	COL6A2;COL6A2;COL6A2	TSS1500;TSS1500;TSS1500
cg10186366	0.416142667	0.78724	0.5656	0.361953846	chr17	71898817	S_Shore
cg10227331	0.34727	0.495826667	0.595042857	0.456961538	chr1	8181647	OpenSea
cg10234998	0.60258	0.143982333	0.125471429	0.346580769	chr6	29601491	S_Shore	GABBR1;GABBR1	TSS1500;TSS1500
cg10312186	0.454766667	0.173096667	0.318557143	0.429215385	chr6	170403583	S_Shore
cg10347828	0.804713333	0.860756667	0.707414286	0.54485	chr19	49244040	S_Shore	RASIP1	TSS200
cg10365562	0.78041	0.789566667	0.7676	0.639392308	chr3	46615549	N_Shelf	LRRC2	5'UTR
cg10424681	0.6982	0.81651	0.604242857	0.384334615	chr6	4079350	Island	C6orf201;C6orf146;C6orf146	TSS200;5'UTR;1stExon
cg10612274	0.944893333	0.952863333	0.695714286	0.462957692	chr11	63827432	OpenSea	MACROD1	Body
cg10635895	0.843963333	0.96946	0.843885714	0.57345	chr12	2339439	Island	CACNA1C;CACNA1C;CACNA1C;CACNA1C;CACNA1C;CACNA1C;CACNA1C;CACNA1C;CACNA1C;CACNA1C;CACNA1C;CACNA1C;CACNA1C;CACNA1C;CACNA1C;CACNA1C;CACNA1C;CACNA1C;CACNA1C;CACNA1C;CACNA1C;CACNA1C;CACNA1C	Body;Body;Body;Body;Body;Body;Body;Body;Body;Body;Body;Body;Body;Body;Body;Body;Body;Body;Body;Body;Body;Body;Body
cg10775231	0.950643333	0.895613333	0.896828571	0.772496154	chr10	81967666	S_Shore
cg10792302	0.384208	0.278999333	0.121585714	0.235780769	chr12	54376019	N_Shelf
cg10843343	0.87208	0.565393333	0.494285714	0.657761538	chr12	53298027	S_Shore	KRT8	Body
cg10865498	0.840536667	0.388213333	0.399514286	0.507730769	chr20	35975022	S_Shore	SRC;SRC	5'UTR;5'UTR
cg10911980	0.751226667	0.658466667	0.290585714	0.447973077	chr3	43146909	N_Shore	C3orf39	5'UTR
cg10963061	0.446919333	0.601123333	0.759414286	0.623680769	chr1	158147729	Island
cg11126134	0.073926333	0.438323333	0.512	0.269326923	chr13	31480304	Island	C13orf33	TSS200
cg11166453	0.970026667	0.94338	0.912071429	0.645992308	chr1	247681781	Island
cg11197905	0.59645	0.632566667	0.704671429	0.537092308	chr4	10459435	S_Shore	ZNF518B	TSS1500
cg11582403	0.263803333	0.16775	0.192014286	0.333246154	chr7	27229028	Island
cg11647108	0.967413333	0.950076667	0.933285714	0.821511538	chr10	81967516	Island
cg11669516	0.854176667	0.89801	0.8765	0.633496154	chr2	217501092	S_Shelf	IGFBP2	Body
cg11673244	0.743116667	0.219373333	0.283042857	0.439423077	chr22	22007100	S_Shore	MIR130B;MIR301B	TSS1500;TSS200
cg11688944	0.87644	0.90285	0.783842857	0.678003846	chr4	4670855	OpenSea
cg11704490	0.843906667	0.882753333	0.475614286	0.696273077	chr2	162284894	S_Shore
cg11743675	0.894006667	0.80439	0.477385714	0.63695	chr12	41221855	OpenSea	CNTN1;CNTN1	5'UTR;5'UTR
cg11758861	0.587351	0.332602333	0.214371429	0.056373077	chr19	13135514	Island	NFIX	Body
cg11830800	0.916953333	0.419193333	0.388885714	0.557280769	chr12	41087520	S_Shore	CNTN1;CNTN1	5'UTR;5'UTR
cg11869862	0.69881	0.453326667	0.317828571	0.424053846	chr15	37399798	N_Shelf
cg12031863	0.605293333	0.287703333	0.211271429	0.355096154	chr16	4587854	Island	C16orf5	5'UTR
cg12099459	0.803723333	0.905603333	0.820942857	0.610607692	chr1	147826902	S_Shore
cg12131208	0.766093333	0.46217	0.576357143	0.774369231	chr17	58499700	S_Shore	C17orf64	TSS200
cg12276019	0.62268	0.198473333	0.121042857	0.2577	chr8	11057947	Island	XKR6	Body
cg12340144	0.75898	0.24682	0.2924	0.393746154	chr3	38388808	S_Shore	XYLB	Body
cg12424921	0.88835	0.8904	0.657585714	0.500788462	chr11	63828039	OpenSea	MACROD1	Body
cg12497374	0.845036667	0.717166667	0.670057143	0.523684615	chr3	14339534	Island
cg12499235	0.984346667	0.965566667	0.982828571	0.860019231	chr11	2293173	S_Shore	ASCL2	TSS1500
cg12524640	0.78317	0.80847	0.6858	0.795184615	chr1	2983056	N_Shore	FLJ42875;FLJ42875	Body;Body
cg12542255	0.544737667	0.647376667	0.147785714	0.295388462	chr19	45976195	Island	FOSB;FOSB	Body;Body
cg12638737	0.620826667	0.326213333	0.173342857	0.282715385	chr1	204120607	Island	ETNK2	Body
cg12671744	0.73014	0.178653333	0.4114	0.572392308	chr1	46859774	Island	FAAH	TSS200
cg12843033	0.897096667	0.863056667	0.855314286	0.737592308	chr21	45706043	Island	AIRE	Body
cg13067553	0.742083333	0.783513333	0.8289	0.596319231	chr1	147782452	Island
cg13114315	0.93257	0.276976667	0.455042857	0.575026923	chr21	37546467	OpenSea	DOPEY2	Body
cg13230424	0.678883333	0.61117	0.534171429	0.405007692	chr17	45930033	S_Shore	SP6	5'UTR
cg13275603	0.203651	0.094607667	0.145642857	0.25335	chr5	73927487	OpenSea	ENC1	3'UTR
cg13308964	0.649916667	0.892756667	0.493771429	0.613565385	chr17	69029659	OpenSea
cg13424940	0.84978	0.87598	0.880857143	0.727246154	chr9	136844397	N_Shore	VAV2;VAV2	Body;Body
cg13575139	0.378263333	0.369873333	0.207171429	0.3831	chr3	58456976	OpenSea
cg13614409	0.712853333	0.825876667	0.846328571	0.664415385	chr13	31506752	OpenSea	C13orf26	TSS200
cg13631094	0.780986667	0.744046667	0.627542857	0.796846154	chr9	94619684	OpenSea	ROR2	Body
cg13688770	0.893396667	0.74499	0.682557143	0.803834615	chr4	2367137	S_Shore	ZFYVE28	Body
cg13730618	0.458856667	0.256153333	0.545	0.419696154	chr21	36089405	OpenSea	CLIC6	3'UTR
cg13733615	0.300596667	0.27203	0.229971429	0.117003846	chr9	132201050	S_Shore
cg13749379	0.75031	0.530853333	0.600085714	0.355361538	chr17	41833161	Island	SOST	Body
cg13754665	0.666886667	0.305693333	0.382914286	0.278676923	chr9	136654631	OpenSea	VAV2;VAV2	Body;Body
cg13838969	0.795153333	0.6186	0.428242857	0.527357692	chr20	56283964	Island	PMEPA1;PMEPA1;PMEPA1;PMEPA1	5'UTR;5'UTR;Body;Body
cg13868001	0.23862	0.77987	0.478228571	0.594457692	chr13	65297897	OpenSea
cg14006677	0.84457	0.497796667	0.324971429	0.433153846	chr11	111808394	S_Shore	DIXDC1	Body
cg14014506	0.412793333	0.739103333	0.568128571	0.417446154	chr9	116861404	Island	KIF12	TSS200
cg14014955	0.84533	0.729396667	0.920128571	0.7833	chr7	27183701	Island	HOXA5	TSS1500
cg14016257	0.805566667	0.768073333	0.799057143	0.605030769	chr4	185926087	N_Shore
cg14044707	0.82133	0.246258333	0.234642857	0.373119231	chr9	132628998	N_Shore	USP20;USP20;USP20	Body;Body;Body
cg14051236	0.47337	0.63779	0.574785714	0.458111538	chr14	100029763	OpenSea	CCDC85C	Body
cg14212748	0.592213333	0.569146667	0.481785714	0.602576923	chr12	53343703	S_Shore	KRT18;KRT18	Body;Body
cg14398883	0.484846667	0.199143333	0.160942857	0.373976923	chr7	101398184	OpenSea
cg14480035	0.378513333	0.422146667	0.546871429	0.676434615	chr9	13705641	OpenSea
cg14519997	0.82939	0.688496667	0.4738	0.727546154	chr9	14321079	N_Shore
cg14652587	0.521116667	0.82587	0.810757143	0.622407692	chr17	75692571	OpenSea
cg14706297	0.973276667	0.714976667	0.871342857	0.574588462	chr2	43328266	Island
cg14789818	0.716346667	0.865526667	0.721542857	0.360526923	chr1	227748712	Island
cg15015340	0.827803333	0.530816667	0.685414286	0.55625	chr11	61486220	N_Shore	DAGLA	5'UTR
cg15043384	0.97365	0.79743	0.5893	0.771073077	chr3	149374761	Island	WWTR1;WWTR1;WWTR1	Body;Body;Body
cg15132169	0.707146667	0.38935	0.251914286	0.378465385	chr6	149805995	OpenSea	ZC3H12D;ZC3H12D	5'UTR;1stExon
cg15426459	0.524003333	0.654093333	0.598142857	0.447069231	chr8	11813211	OpenSea
cg15442037	0.78576	0.84508	0.643671429	0.500965385	chr11	69286293	Island
cg15468976	0.626296667	0.540826667	0.762542857	0.647092308	chr1	2106222	OpenSea	PRKCZ;PRKCZ;PRKCZ	Body;Body;Body
cg15474615	0.27068	0.298066667	0.390771429	0.270046154	chr3	134370182	Island	KY	TSS1500
cg15491131	0.715836667	0.728193333	0.880057143	0.748	chr13	24914324	N_Shore
cg15594585	0.623716667	0.63507	0.668485714	0.423919231	chr1	227746882	N_Shore
cg15620905	0.829346667	0.87609	0.7512	0.593688462	chr1	44024150	OpenSea	PTPRF;PTPRF	Body;Body
cg15649236	0.449943333	0.632006667	0.607914286	0.411280769	chr17	46657504	N_Shore	MIR10A	TSS200
cg15726169	0.86553	0.325756667	0.410657143	0.517646154	chr6	53661064	S_Shore	LRRC1	Body
cg15821939	0.128972	0.066636	0.304557143	0.105080769	chr8	1765387	S_Shore	MIR596	TSS200
cg15865827	0.844673333	0.71507	0.889171429	0.696938462	chr18	23713838	Island	PSMA8;PSMA8;PSMA8;PSMA8;PSMA8;PSMA8	5'UTR;1stExon;5'UTR;1stExon;1stExon;5'UTR
cg15895197	0.730093333	0.356413333	0.406442857	0.5292	chr2	27301490	N_Shelf	EMILIN1;EMILIN1	1stExon;5'UTR
cg15954353	0.672676667	0.941693333	0.897185714	0.747396154	chr17	5403337	Island	LOC728392	3'UTR
cg16018474	0.265122	0.098954333	0.320557143	0.169623077	chr1	158119501	Island
cg16038003	0.362158667	0.060984667	0.1416	0.266480769	chr7	27226148	N_Shore	HOXA11AS;HOXA11	Body;TSS1500
cg16058600	0.81149	0.761253333	0.348785714	0.459830769	chr2	157183013	N_Shore	NR4A2	Body
cg16116203	0.856943333	0.542686667	0.376028571	0.671134615	chr12	6876922	Island	PTMS	Body
cg16176855	0.942026667	0.92738	0.728742857	0.865603846	chr12	67354635	OpenSea
cg16190265	0.475726667	0.240766333	0.174757143	0.329853846	chr7	650249	OpenSea	PRKAR1B;PRKAR1B;PRKAR1B;PRKAR1B;PRKAR1B;PRKAR1B	Body;Body;Body;Body;Body;Body
cg16265717	0.841883333	0.829913333	0.740014286	0.922046154	chr1	65993149	S_Shore	LEPR;LEPR;LEPR	5'UTR;5'UTR;5'UTR
cg16462183	0.573186667	0.397913333	0.690085714	0.547453846	chr5	54281733	OpenSea	ESM1;ESM1	TSS1500;TSS1500
cg16501323	0.62206	0.768393333	0.7502	0.615384615	chr21	45705618	Island	AIRE	TSS200
cg16511229	0.491743333	0.363123333	0.279828571	0.048834615	chr7	130126153	Island	MEST;MEST	1stExon;5'UTR
cg16622061	0.313912333	0.226272	0.399414286	0.511711538	chr16	86888736	OpenSea
cg16717549	0.786396667	0.92838	0.936557143	0.700130769	chr21	45705699	Island	AIRE	TSS200
cg16749456	0.940966667	0.897006667	0.8421	0.742973077	chr19	49699879	Island	TRPM4	Body
cg16945685	0.71233	0.80005	0.803157143	0.689976923	chr11	120038821	N_Shore
cg16983588	0.876346667	0.31388	0.452642857	0.590153846	chr11	129793108	OpenSea	PRDM10;PRDM10;PRDM10;PRDM10	Body;Body;Body;Body
cg17016266	0.851613333	0.78113	0.459185714	0.5656	chr2	232261238	N_Shore	B3GNT7	Body
cg17100943	0.650113333	0.483506667	0.304614286	0.607238462	chr19	6459300	Island	SLC25A23	Body
cg17142470	0.939516667	0.156368	0.258714286	0.365573077	chr8	22409684	S_Shore	SORBS3	5'UTR
cg17277199	0.817906667	0.87914	0.795742857	0.57685	chr2	24397845	Island	C2orf84	TSS200
cg17356252	0.71604	0.832413333	0.773228571	0.516142308	chr21	45705686	Island	AIRE	TSS200
cg17385448	0.675326667	0.316793333	0.333828571	0.434776923	chr1	15911702	S_Shore	AGMAT	TSS200
cg17393016	0.550756667	0.66431	0.691971429	0.576457692	chr17	79283390	N_Shore	C17orf55	TSS1500
cg17501395	0.66408	0.209970667	0.1306	0.247830769	chr6	149806331	OpenSea	ZC3H12D	TSS200
cg17569124	0.819363333	0.51741	0.905571429	0.668242308	chr7	27183643	Island	HOXA5	TSS1500
cg17628249	0.730943333	0.522393333	0.546585714	0.658976923	chr17	58499854	S_Shore	C17orf64	TSS200
cg17815049	0.415848667	0.145144667	0.313485714	0.453773077	chr1	246728663	N_Shore	CNST;TFB2M;CNST	TSS1500;Body;TSS1500
cg17879299	0.726186667	0.811123333	0.748914286	0.605996154	chr6	30860300	OpenSea	DDR1;DDR1;DDR1	Body;Body;Body
cg17881200	0.94479	0.600566667	0.343042857	0.495557692	chr7	27138850	S_Shelf
cg17888390	0.914276667	0.048086667	0.435042857	0.224430769	chr10	101282816	Island
cg17892169	0.77531	0.558113333	0.259271429	0.386673077	chr17	7452644	Island	TNFSF12;TNFSF12-TNFSF13	Body;Body
cg18081258	0.90296	0.645836667	0.399242857	0.502038462	chr14	21494161	Island	NDRG2;NDRG2;NDRG2;NDRG2;NDRG2;NDRG2;NDRG2;NDRG2	TSS1500;TSS1500;TSS1500;TSS1500;TSS1500;TSS1500;TSS1500;TSS1500
cg18082788	0.692153333	0.155125	0.061514286	0.172561538	chr6	149806339	OpenSea	ZC3H12D	TSS200
cg18098065	0.174713667	0.056826333	0.260557143	0.090046154	chr8	1765820	S_Shore
cg18198730	0.8176	0.841603333	0.745914286	0.573880769	chr1	247681584	Island
cg18228693	0.879173333	0.137636667	0.203971429	0.373453846	chr19	39810872	N_Shore
cg18236617	0.280338333	0.247526667	0.263542857	0.150915385	chr6	28921848	OpenSea
cg18261491	0.4674	0.142400667	0.251428571	0.403311538	chr1	46859780	Island	FAAH	TSS200
cg18389639	0.751153333	0.211706667	0.521228571	0.649603846	chr10	97049610	N_Shore	PDLIM1	Body
cg18414021	0.745373333	0.938216667	0.680628571	0.496088462	chr14	100069535	Island	CCDC85C	1stExon
cg18498241	0.568216667	0.83123	0.579542857	0.399053846	chr11	69286352	Island
cg18545771	0.860503333	0.838443333	0.6293	0.476196154	chr11	63827879	OpenSea	MACROD1	Body
cg18587476	0.769523333	0.886786667	0.782957143	0.543865385	chr2	24397810	Island	C2orf84	TSS200
cg18689454	0.79181	0.920403333	0.881428571	0.510207692	chr21	45705694	Island	AIRE	TSS200
cg18751141	0.941473333	0.49297	0.366771429	0.497161538	chr7	27138173	S_Shore
cg19202384	0.86101	0.57354	0.616742857	0.738526923	chr17	79894511	N_Shore	PYCR1;PYCR1	Body;Body
cg19360852	0.53409	0.228423333	0.343085714	0.230730769	chr12	12848977	N_Shore	GPR19	5'UTR
cg19362196	0.79616	0.77411	0.770585714	0.652019231	chr1	26233615	Island	STMN1;STMN1;STMN1;STMN1	TSS1500;TSS1500;TSS1500;TSS1500
cg19398269	0.842923333	0.864086667	0.611	0.492073077	chr6	28678460	OpenSea
cg19759481	0.832253333	0.609053333	0.9244	0.762076923	chr7	27183401	Island	HOXA5	TSS200
cg19803952	0.867763333	0.673466667	0.466328571	0.62355	chr20	44036136	S_Shore	DBNDD2;DBNDD2;DBNDD2;DBNDD2;SYS1-DBNDD2;DBNDD2;DBNDD2	5'UTR;5'UTR;TSS1500;TSS1500;Body;5'UTR;5'UTR
cg19868495	0.720513333	0.795076667	0.511571429	0.633857692	chr13	61995249	OpenSea
cg19871235	0.736576667	0.93326	0.548328571	0.68045	chr12	71552569	OpenSea	TSPAN8	TSS1500
cg20068058	0.642193333	0.846443333	0.752771429	0.566388462	chr11	46317859	S_Shore	CREB3L1	Body
cg20225999	0.975123333	0.96941	0.981942857	0.826653846	chr2	218843435	N_Shore
cg20230372	0.329826667	0.492746667	0.3445	0.187626923	chr19	54927528	N_Shore	TTYH1;TTYH1	Body;Body
cg20244340	0.155647333	0.152672	0.259071429	0.389084615	chr20	19193989	S_Shore	SLC24A3	Body
cg20275928	0.814426667	0.703523333	0.8891	0.758661538	chr17	79283959	Island	C17orf55	TSS1500
cg20347496	0.245916667	0.255336667	0.306285714	0.154096154	chr2	73403631	Island
cg20359349	0.85004	0.37443	0.521214286	0.643215385	chr17	41994531	OpenSea	C17orf88	TSS200
cg20396393	0.92692	0.65885	0.426371429	0.580615385	chr7	23720838	S_Shore	C7orf46;C7orf46;C7orf46	Body;Body;Body
cg20401567	0.56086	0.25198	0.234857143	0.388061538	chr17	46619555	N_Shore
cg20460227	0.445343333	0.572123333	0.3159	0.452738462	chr2	120452632	OpenSea
cg20699586	0.833563333	0.909873333	0.7389	0.364734615	chr1	227748719	Island
cg20704560	0.654593333	0.371890333	0.630242857	0.437430769	chr1	10698313	Island	CASZ1	3'UTR
cg20800117	0.64444	0.879226667	0.847085714	0.678157692	chr1	7308366	OpenSea	CAMTA1	Body
cg21010202	0.715363333	0.837343333	0.616971429	0.77995	chr6	1615843	Island
cg21090457	0.383166667	0.695383333	0.4267	0.595892308	chr3	77573709	OpenSea	ROBO2;ROBO2	Body;Body
cg21096966	0.488343333	0.466673333	0.649942857	0.541138462	chr14	45432458	S_Shore	KLHL28;FAM179B	TSS1500;1stExon
cg21120249	0.841693333	0.546303333	0.5888	0.696626923	chr9	139921971	N_Shore	C9orf139;C9orf139;ABCA2;ABCA2	5'UTR;1stExon;Body;Body
cg21122199	0.63843	0.403783333	0.453642857	0.568503846	chr17	58499720	S_Shore	C17orf64	TSS200
cg21123355	0.724156667	0.76089	0.798171429	0.563673077	chr9	136844644	Island	VAV2;VAV2	Body;Body
cg21248196	0.92865	0.750953333	0.903471429	0.7529	chr18	23714084	S_Shore	PSMA8;PSMA8;PSMA8	Body;Body;Body
cg21341928	0.41409	0.281363333	0.537057143	0.40535	chr13	25670327	Island	PABPC3;PABPC3	1stExon;5'UTR
cg21386647	0.899836667	0.22445	0.510957143	0.7256	chr3	9289893	OpenSea	SRGAP3;SRGAP3	Body;Body
cg21399703	0.86119	0.84621	0.871042857	0.706723077	chr1	247681439	Island
cg21481950	0.653236667	0.211243333	0.310528571	0.446634615	chr6	29601498	S_Shore	GABBR1;GABBR1	TSS1500;TSS1500
cg21542078	0.971413333	0.92939	0.9523	0.808280769	chr19	49700006	Island	TRPM4	Body
cg21577836	0.740696667	0.871206667	0.5567	0.318134615	chr1	175568710	Island	TNR	5'UTR
cg21626848	0.86006	0.53885	0.361	0.473115385	chr17	39969267	S_Shore	SC65;FKBP10;FKBP10	TSS1500;5'UTR;1stExon
cg21699330	0.75251	0.240679667	0.184785714	0.308184615	chr7	26193032	S_Shore	NFE2L3	Body
cg21793452	0.938293333	0.907906667	0.904428571	0.805376923	chr3	197182658	N_Shore
cg21820656	0.661626667	0.499283333	0.558457143	0.317419231	chr15	59157075	Island
cg21885361	0.93291	0.796503333	0.949614286	0.697534615	chr7	127911034	Island
cg22114489	0.358186667	0.047058333	0.055685714	0.169057692	chr7	101398177	OpenSea
cg22121557	0.605476667	0.636966667	0.333814286	0.141788462	chr6	28584138	Island
cg22123784	0.259662	0.23896	0.127871429	0.280207692	chr8	144437507	OpenSea
cg22374474	0.659603333	0.533873333	0.5768	0.446634615	chr1	247681297	N_Shore
cg22586569	0.942696667	0.734586667	0.622085714	0.731769231	chr7	5524963	N_Shore	FBXL18	Body
cg22588640	0.273989	0.292483667	0.102442857	0.32545	chr2	95963179	OpenSea	KCNIP3;KCNIP3	1stExon;5'UTR
cg22828581	0.297146667	0.459423333	0.3718	0.200165385	chr9	93880502	Island
cg22902089	0.87819	0.87747	0.822428571	0.657465385	chr11	46318223	S_Shore	CREB3L1	Body
cg22956060	0.873433333	0.3916	0.516314286	0.682442308	chr3	9289747	OpenSea	SRGAP3;SRGAP3	Body;Body
cg22974467	0.943023333	0.759333333	0.769757143	0.6404	chr11	77168514	OpenSea	PAK1;PAK1	5'UTR;5'UTR
cg22979368	0.65546	0.615203333	0.585942857	0.454476923	chr2	217501581	S_Shelf	IGFBP2	Body
cg22987448	0.984616667	0.963196667	0.971614286	0.832611538	chr19	8591364	Island	MYO1F	Body
cg23009419	0.76451	0.86775	0.689857143	0.514557692	chr3	46618597	Island	LRRC2;TDGF1	5'UTR;TSS1500
cg23059946	0.931816667	0.86527	0.782685714	0.667273077	chr2	217500594	S_Shore	IGFBP2	Body
cg23082877	0.660016667	0.582143333	0.462242857	0.332873077	chr19	49243427	S_Shore	RASIP1	Body
cg23111488	0.850216667	0.665856667	0.605914286	0.728553846	chr5	144538350	OpenSea
cg23123017	0.162403333	0.084749333	0.307557143	0.114573077	chr8	1765679	S_Shore
cg23173402	0.926056667	0.872346667	0.919828571	0.8069	chr1	227635558	OpenSea
cg23203969	0.95575	0.866626667	0.9344	0.823346154	chr20	3726328	N_Shelf	HSPA12B	Body
cg23217153	0.880643333	0.908463333	0.714771429	0.544296154	chr2	242808611	Island
cg23255283	0.88584	0.763316667	0.769742857	0.584284615	chr18	74240582	OpenSea	LOC284276	TSS200
cg23390118	0.86973	0.932606667	0.808271429	0.582084615	chr12	2339513	Island	CACNA1C;CACNA1C;CACNA1C;CACNA1C;CACNA1C;CACNA1C;CACNA1C;CACNA1C;CACNA1C;CACNA1C;CACNA1C;CACNA1C;CACNA1C;CACNA1C;CACNA1C;CACNA1C;CACNA1C;CACNA1C;CACNA1C;CACNA1C;CACNA1C;CACNA1C;CACNA1C	Body;Body;Body;Body;Body;Body;Body;Body;Body;Body;Body;Body;Body;Body;Body;Body;Body;Body;Body;Body;Body;Body;Body
cg23450038	0.88224	0.875136667	0.523614286	0.3672	chr19	2462961	S_Shore
cg23451221	0.4676	0.4646	0.422214286	0.530257692	chr10	135160726	OpenSea	PRAP1;PRAP1	TSS200;TSS200
cg23476401	0.720413333	0.718503333	0.803414286	0.633884615	chr11	2020296	S_Shore	H19	TSS1500
cg23484899	0.917913333	0.912243333	0.830942857	0.688188462	chr1	244894365	Island
cg23517013	0.688936667	0.650526667	0.509142857	0.628384615	chr3	42544618	S_Shore	VIPR1	Body
cg23651356	0.60797	0.27863	0.3311	0.449592308	chr6	153452954	S_Shore	RGS17	TSS1500
cg23836814	0.92452	0.920196667	0.500885714	0.617838462	chr11	47681300	OpenSea	AGBL2	3'UTR
cg23918296	0.981963333	0.962466667	0.782671429	0.563484615	chr14	103397019	Island	AMN	3'UTR
cg23936031	0.869383333	0.656566667	0.939471429	0.734169231	chr7	27183133	Island	HOXA5	1stExon
cg23958524	0.82272	0.281773333	0.536157143	0.729938462	chr3	9289787	OpenSea	SRGAP3;SRGAP3	Body;Body
cg23989336	0.75961	0.632583333	0.829814286	0.70945	chr17	79283915	Island	C17orf55	TSS1500
cg23995914	0.17925	0.41229	0.281571429	0.147469231	chr4	10459228	Island	ZNF518B	TSS200
cg24060890	0.690716667	0.778033333	0.5736	0.734223077	chr4	93229269	S_Shelf	GRID2	Body
cg24084693	0.133426667	0.501893333	0.327728571	0.431438462	chr3	28013305	OpenSea
cg24129222	0.92398	0.84665	0.824528571	0.657226923	chr2	74643251	Island	C2orf81	Body
cg24146100	0.143013	0.72565	0.429342857	0.614103846	chr13	99737448	N_Shore	DOCK9;DOCK9	Body;Body
cg24173629	0.93505	0.941006667	0.851471429	0.742230769	chr22	25575559	S_Shore	KIAA1671	Body
cg24298311	0.085751333	0.084629333	0.338885714	0.202542308	chr1	158119610	Island
cg24361265	0.973296667	0.825406667	0.485071429	0.789488462	chr15	44068668	Island	ELL3	Body
cg24437408	0.65811	0.113468333	0.197871429	0.315861538	chr10	134661502	OpenSea
cg24504361	0.797296667	0.49509	0.337171429	0.488076923	chr12	53297987	S_Shore	KRT8	Body
cg24574963	0.889203333	0.967683333	0.942185714	0.610046154	chr7	149120622	S_Shore
cg24601559	0.91864	0.761906667	0.860871429	0.696426923	chr2	43328536	S_Shore
cg24613050	0.559543333	0.54239	0.516528571	0.347026923	chr10	81743128	Island
cg24856064	0.600163333	0.544696667	0.603014286	0.427823077	chr13	31506963	OpenSea	C13orf26	Body
cg24932457	0.722996667	0.911966667	0.381114286	0.124611538	chr1	175568559	Island	TNR	5'UTR
cg24932585	0.68924	0.611953333	0.549985714	0.421653846	chr19	12666317	Island
cg25073708	0.867766667	0.2421	0.150028571	0.371253846	chr9	132083538	Island	C9orf106	5'UTR
cg25103417	0.263500333	0.555413333	0.172842857	0.2822	chr3	157812018	N_Shore
cg25307665	0.830193333	0.57067	0.951214286	0.693696154	chr7	27183694	Island	HOXA5	TSS1500
cg25396728	0.33257	0.354447667	0.604414286	0.464392308	chr12	248500	Island	IQSEC3;IQSEC3	Body;Body
cg25414605	0.864206667	0.405933333	0.354142857	0.477407692	chr11	67182672	N_Shore	ATPGD1;ATPGD1	TSS1500;TSS1500
cg25506432	0.849163333	0.82494	0.8291	0.720276923	chr7	27184065	Island	HOXA5	TSS1500
cg25661792	0.841346667	0.859603333	0.869114286	0.7364	chr3	194014530	Island
cg26023912	0.78104	0.67412	0.852857143	0.725403846	chr7	27184369	Island	HOXA5	TSS1500
cg26060667	0.792783333	0.73254	0.755714286	0.554188462	chr1	247681242	N_Shore
cg26169081	0.8172	0.199253333	0.246228571	0.380869231	chr10	12648338	OpenSea	CAMK1D;CAMK1D	Body;Body
cg26225417	0.091538667	0.28695	0.1973	0.314753846	chr3	103537959	OpenSea
cg26264232	0.92781	0.48641	0.116442857	0.221961538	chr7	27138751	S_Shelf
cg26629969	0.133363	0.146931	0.285485714	0.090273077	chr19	51069496	Island	LRRC4B	5'UTR
cg26681628	0.93754	0.907203333	0.826357143	0.698780769	chr16	54210550	OpenSea
cg26922780	0.873243333	0.452863333	0.442485714	0.551088462	chr16	88769443	N_Shelf	RNF166	Body
cg27037013	0.9234	0.406323333	0.404328571	0.609130769	chr21	35320667	OpenSea
cg27057022	0.66552	0.454203333	0.457271429	0.333461538	chr16	54227790	N_Shore
cg27105183	0.341126667	0.734473333	0.521185714	0.373084615	chr17	71898861	S_Shore
cg27192248	0.4152	0.20015	0.762128571	0.517880769	chr15	65285669	S_Shelf
cg27237814	0.65438	0.852453333	0.799357143	0.672553846	chr6	30860014	OpenSea	DDR1;DDR1;DDR1	Body;Body;Body
cg27252970	0.2913	0.366983333	0.378685714	0.261719231	chr2	220348312	N_Shore	SPEG	Body
cg27267310	0.417193333	0.784986667	0.643857143	0.503330769	chr11	16946393	Island	PLEKHA7	Body
cg27283514	0.758463333	0.74857	0.809742857	0.673742308	chr16	86768117	OpenSea
cg27296119	0.351926667	0.424066667	0.579485714	0.295161538	chr16	86766828	OpenSea
cg27344791	0.605186667	0.165685333	0.283685714	0.396242308	chr19	12145947	N_Shore	ZNF433	Body
